# Conditional expression of Cas9 and dCas9 in *Lucilia cuprina* reveals dCas9-associated lethality

**DOI:** 10.1101/2025.08.12.669956

**Authors:** Alexis Kriete, Tatiana Basika, Rossina Novas, Esther J. Belikoff, Maxwell J. Scott

**Author notes:** Email addresses: Alexis Kriete, Tatiana Basika, Rossina Novas, Esther J. Belikoff.

## Abstract

Conditional sex transformation systems are promising tools in the fight against insect pests. In this study, we developed and tested CRISPR-based, tetracycline-repressible sex transformation strains in the Australian sheep blowfly, *Lucilia cuprina*. Two CRISPR effector molecules, Cas9 and dCas9, were employed to target the sex-determining gene *transformer* with the goal of turning female blowflies into males. The Cas9 version of the system induced robust knockout of a visual marker gene but failed to trigger sex transformation without external provision of *transformer*-targeting sgRNAs. Furthermore, we found that dCas9 expression was linked to several deleterious phenotypes, including developmental delays, reduced body weight, and death. Our study provides the first proof-of-concept conditional CRISPR systems in *L. cuprina*, and suggests that while dCas9 is toxic at high levels in this species, Cas9 is well-tolerated and may be able to induce sex transformation with minor modifications to the system.
