## Supplementary Table 1 for "Conditional expression of Cas9 and dCas9 in *Lucilia cuprina* reveals dCas9-associated lethality"

### Sheet: Table S1 sgRNA sequences
sgRNA	in sgRNA array	Target gene	Sequence (5' -> 3')
RFPex	ryt	RFPex	GGTGAAGGTAAACCCTACGA
yellow		yellow	AGCATAGGGGCAAGGATTGG
tra7		transformer	GTAAGACACCGGAAAGATCT
tra1	tra135		TACGTAGTTGAAAACTTAGC
tra3			CCACAACAACTGCTTATCAT
tra5			TTATCTCTATGTTTAGGTGA
tra2	tra246		ACTTAAAATCGACTGTAAAC
tra4			TGCTGCCAATCCTGTTGTAA
tra6			ATCGCGATCAAATAAAGGTT
