## Supplementary Table 2 for "Conditional expression of Cas9 and dCas9 in *Lucilia cuprina* reveals dCas9-associated lethality"

### Sheet: Table S2 Primers used in this s
Primer	Purpose	Annealing temperature (°C)	Sequence	Pedicted product size (bp)
tra_template_1_fwd	in vitro Cas9 assays (amplify template DNA used for testing sgRNAs tra1, tra2, tra3 and tra4); also used for in vivo Cas9 assays with tra3 (to amplify tra for Sanger sequencing / indel rate analysis)	67	GTCGACTTTTCGCCTTTCTTCG	607
tra_template_1_rev			GAGCCACTGGGAATGGATTGTT
tra_template_2_fwd	in vitro Cas9 assays (amplify template DNA for testing sgRNAs tra5 and tra6)	62	TGGGGAAGTTCAAATGAACGA	601
tra_template_2_rev			ACTTACTGTCGAAGAACTTCT
RFPex_RT-PCR_fwd	RT-PCR (amplifies RFPex)	66	TTGAAACAAGTGGTGACGGG	451
RFPex_RT-PCR_rev			TCCCGCTGATATTCCCGATT
Cas9_RT-PCR_fwd	RT-PCR (amplifies Cas9 and dCas9)	66	CGGCTTCATCAAGAGACAGC	346
Cas9_RT-PCR_rev			GATTTCCTGCTCGCTCTTGG
Lc_tra_RT-PCR_fwd	RT-PCR (amplifies transformer)	66	CACAACAACTGCTTATCATCGGCAACAACAACTAC	636 (male transcript), 325 (female transcript)
Lc_tra_RT-PCR_rev			TTATTAGTTTTACAGCCCGTATTGCG
RFPex_F	RT-PCR (amplifies RFPex sgRNA, or precusor transcript sgRNA array ryt)	64	AACCCTACGAGTTTTAGAGCT	82*
yellow_F	RT-PCR (amplifies yellow sgRNA, or precusor transcript sgRNA array ryt)		ATAGGGGCAAGGATTGGGT	89*
tra7_F	RT-PCR (amplifies tra7 sgRNA, or precusor transcript sgRNA array ryt)		AGACACCGGAAAGATCTGTT	89*
tra1_F	RT-PCR (amplifies tra1 sgRNA, or precusor transcript sgRNA array tra135)		CGTAGTTGAAAACTTAGCGTTTTAG	90*
tra3_F	RT-PCR (amplifies tra3 sgRNA, or precusor transcript sgRNA array tra135)		CCACAACAACTGCTTATCATGT	92*
tra5_F	RT-PCR (amplifies tra5 sgRNA, or precusor transcript sgRNA array tra135)		TGTTTAGGTGAGTTTTAGAGCT	83*
tra2_F	RT-PCR (amplifies tra2 sgRNA, or precusor transcript sgRNA array tra246)		TCGACTGTAAACGTTTTAGAGCT	84*
tra4_F	RT-PCR (amplifies tra4 sgRNA, or precusor transcript sgRNA array tra246)		TGCTGCCAATCCTGTTGTAAG	92*
tra6_F	RT-PCR (amplifies tra6 sgRNA, or precusor transcript sgRNA array tra246)		TCGCGATCAAATAAAGGTTGT	91*
scaffold_R	RT-PCR (reverse primer used in conjunction with all forward primers listed above for sgRNA amplification)		CGACTCGGTGCCACTTTT	* with this reverse primer
yellow_RT-PCR_fwd	RT-PCR (assess knockdown of yellow in dCas9 lines) and PCR (to evaluate indel rates in yellow in Cas9 lines)	66	CAGCATATCGTATTCAGGCCG	311
yellow_RT-PCR_rev			ATGAGCAGAGAAACGCCAAG
RFPex_flanking_fwd	PCR (to evaluate indel rates in RFPex in Cas9 lines)	64	AATCGGGAATATCAGCGGGA	306
RFPex_flanking_rev			AGATGCCTGAAGAAGTTGAAAC
tra7_flanking_fwd	PCR (to evaluate indel rates at tra7 sgRNA target site in Cas9 lines)	66	AGCCCAGGCCATGTATTTAGA	389
tra7_flanking_rev			GTTATGTGGCGGTGAACGTG
tra2_flanking_fwd	PCR (to evaluate indel rates at tra2 sgRNA target site in Cas9 lines)	64	GACTTTTCGCCTTTCTTCGA	444
tra2_flanking_rev			GCTGCTTGAGTGTAGACGAT
tra4_flanking_fwd	PCR (to evaluate indel rates at tra4 sgRNA target site in Cas9 lines)	63	AGCACACAGATTAAGGACAAT	335
tra4_flanking_rev			GGACAATAGCGTGAGGACCT
tra6_flanking_fwd	PCR (to evaluate indel rates at tra6 sgRNA target site in Cas9 lines)	60	AGAATATGTTTGTTTCCAGGG	223
tra6_flanking_rev			ACTTACTGTCGAAGAACTTCT
tra2_flanking_fwd	PCR (screening for CRISPR-induced large deletions in tra in Cas9 lines after sgRNA injections)	60	GACTTTTCGCCTTTCTTCGA	665 (deletion product 1); 316 (deletion product 2)
tra6_flanking_rev			ACTTACTGTCGAAGAACTTCT
LcGST-1_fwd	PCR and RT-PCR (positive control; housekeeping gene GST-1)	66	GCCAGTGTCAGCACCTTTG	120
LcGST-1_rev			GCAACCTTCCCAGTTTTCATC
UPS2232_fwd	PCR (to molecularly verify sex of male flies from sgRNA injection experiments); UPS2232 = unplaced scaffold 2232 on Y chromosome	66	TGAAAGGTGAAGTGAAAGTATGGCG	647
UPS2232_rev			GGCCATGCCGAATCTTCTATACTTA
