## Supplementary Table 3 for "Conditional expression of Cas9 and dCas9 in *Lucilia cuprina* reveals dCas9-associated lethality"

### Sheet: Sheet1
Name	Sequence
LcU6b sgRNA	GGCGCGCCGGGCCCACTCAGGTAGTAATAATGTGATAATAACAAACCCTAATCTGTAAATGATATTTTTATGTTTTCAACATATAGTATTGTTGTTTATAATTCCCATATTCTTTTTTCTCAAAAAGAACGGTTAAATAGTTTATTAAAGTGATGATCTTTGGGGTCTTCGAGAAGACCTGTTTTAGAGCTAGAAATAGCAAGTTAAAATAAGGCTAGTCCGTTATCAACTTGAAAAAGTGGCACCGAGTCGGTGCTTTTTTTTGTTGAAATTTTATTTTTTAATAAACAAAACTATTTGGAGTTGTCATAGAATCAAATAATTGTCGGAATTGGTTTTAGAAACGTCTAAAGAAATACATTTGTTTCATGGAATCATATGCGTTCGTATTTTTGCTCG…
LcU6c sgRNA	GGCGCGCCGGGCCCTCCGAAACAATATTACTTGACACAATTAAATCTTATAATTCCCATAATCTTTTTTCTCAAAAAGTATGTATAAATAGTTGATTTAAGTAGATTACTTCGGGGTCTTCGAGAAGACCTGTTTTAGAGCTAGAAATAGCAAGTTAAAATAAGGCTAGTCCGTTATCAACTTGAAAAAGTGGCACCGAGTCGGTGCTTTTTTTTGTTGAAATTTCATTTAATAAAAAAAGCTATTCGGAGTTAGTGATAGAATCCAGTCGAATGAGCTACCACCTAGAGCTAACCTAGAGATAGAAATTACTAGATAGATAGCTCGAGGGCCGGCC
LcU6d sgRNA	GGCGCGCCGGGCCCTAAAAAAACAAAATTCTTTAAAACTTTTCTAAAAATGTCTCTAATTTGTTAGTTATTAATTAATTAAAAGAGTTAGTAAAATTGATGTAATGTTTAATTGATAACAATATTAGCTAATAATAGTTGAATATAAAAAATTATCCAAAAAAAGCACCGACTCGGTGCCACTTTTTCAAGTTGATAACGGACTAGCCTTATTTTAACTTGCTATTTCTAGCTCTAAAACAGGTCTTCTCGAAGACCCCGAGTGAAAAATGTTTAATTTACTATTTGTAACTAATGTTTTAAGGAAAAAGATTATGGGAATTATAAGCAACAAAAAACGTATTGGTGAAAAGTTGTCTATGAAAAGGACAGTGAGAAAGTGTTGAATAGCTATTCAGGT…
