## Supplementary Table 4 for "Conditional expression of Cas9 and dCas9 in *Lucilia cuprina* reveals dCas9-associated lethality"

### Sheet: Table S3 Plasmid assemblyclonin
Fragment name	Fragment description	Restriction enzyme(s) used to digest fragment	Primers used to amplify fragment	Source DNA sequence
Fragments for NEBuilder HiFi Assembly 1
tetO-Hsp70_base	tetO sites (21x) w/Hsp70 promoter	N/A	gccttttcatTTGTGTGACTTTGTTTTTCTTCTTTG	TCGCGCGTTTCGGTGATGACGGTGAAAACCTCTGACACATGCAGCTCCCGGAGACGGTCACAGCTTGTCTGTAAGCGGATGCCGGGAGCAGACAAGCCCGTCAGGGCGCGTCAGCGGGTGTTGGCGGGTGTCGGGGCTGGCTTAACTATGCGGCATCAGAGCAGATTGTACTGAGAGTGCACCATATGCGGTGTGAAATACCGCACAGATGCGTAAGGAGAAAATACCGCATCAGGCGCCATTCGCCATTCAGGCTGCGCAACTGTTGGGAAGGGCGATCGGTGCGGGCCTCTTCGCTATTACGCCAGCTGGCGAAAGGGGGATGTGCTGCAAGGCGATTAAGTTGGGTAACGCCAGGGTTTTCCCAGTCACGACGTTGTAAAACGACGGCCAGTGCCA…
			tccgtttttatttgtgtaatGGCCGCAGAATTCTCTCTATC
dCas9_base	dCas9 amplified out of plasmid backbone	N/A	ttcagcgttccgttcatttttaCACCTTCCTCTTTTTCTTAGGTCCGC	CGGGAGATCTCCCGATCCCCTATGGTGCACTCTCAGTACAATCTGCTCTGATGCCGCATAGTTAAGCCAGTATCTGCTCCCTGCTTGTGTGTTGGAGGTCGCTGAGTAGTGCGCGAGCAAAATTTAAGCTACAACAAGGCAAGGCTTGACCGACAATTGCATGAAGAATCTGCTTAGGGTTAGGCGTTTTGCGCTGCTTCGCGATGTACGGGCCAGATATACGCGTTGACATTGATTATTGACTAGTTATTAATAGTAATCAATTACGGGGTCATTAGTTCATAGCCCATATATGGAGTTCCGCGTTACATAACTTACGGTAAATGGCCCGCCTGGCTGACCGCCCAACGACCCCCGCCCATTGACGTCAATAATGACGTATGTTCCCATAGTAACGCC…
			agtcacacaaATGAAAAGGCCGGCGGCC
pBac-attP-RFPex-attP-pBac	cassette bearing inverted piggyBac ends, inverted attP sites, and RFPex fluorescent marker	AgeI	N/A	AACATTCATGTGTGGGTGATTACACTCACACAAAAACACACACATTCACACAAACACACACACTTATAAAGATGAGAACATTTAACAAAAACAATTATAAAACTGATGGCAATGGAGCAATGATGTGATGAAGCTGATGAAAGTTTTGAATATTCATTCAAGAGTTAAAAACATGAACAAACATGCACAAAATTAGTCGAGACTGACGGACACACCGAAGCCCCGGCGGCAACCCTCAGCGGATGCCCCGGGGCTTCACGTTTTCCCAGGTCAGAAGCGGTTTTCGGGAGTAGTGCCCCAACTGGGGTAACCTTTGAGTTCTCTCAGTTGGGGGCGTAGGGTCGCCGACATGACACAAGGGGTTGTGACCGGGGTGGACACGTACGCGGGTGCTTACGA…
tetO-Hsp70-1	tetO-Hsp70 fragment for assembly into Cas9 effector plasmid	N/A	ggcgcgccaacctatgcttaTCCGTTTTTATTTGTGTAATG	gccttttcatTTGTGTGACTTTGTTTTTCTTCTTTGTTGTGTATATAAACTTGATGAATGATTTGTAATAGTTTTTCTATTTATAGAACTTGTTGCTTAAAACTCACTTTTTATAGAATTATTTTACTTTCTTTTGTACACTTTCTGATTTATTTAATTTCTTGTTCACTTGAACGTAGTTTTTCTTAATTTAAATCGCTTGTTATTTCTTTTTAATGTTTTCACTTTGCTTGTTTGTATTGTACTAATGCCGAAGAGAGTTTGTGCGGCCGTATTTATATGAATCACATAAACCTTGGATCCGTTCGAGTTTACCACTCCCTATCAGTGATAGAGAAAAGTGAAAGTCGAGTTTACCACTCCCTATCAGTGATAGAGAAAAGTGAAAGTCGAGTTTAC…
			tctttggcatGCCTTTTCATTTGTGTGAC
Cas9-p10polyA	Cas9 cds followed by p10 polyA signal for assembly into Cas9 effector plasmid	N/A	atgaaaaggcATGCCAAAGAAGAAGCGG	tcgcgcgtttcggtgatgacggtgaaaacctctgacacatgcagctcccggagacggtcacagcttgtctgtaagcggatgccgggagcagacaagcccgtcagggcgcgtcagcgggtgttggcgggtgtcggggctggcttaactatgcggcatcagagcagattgtactgagagtgcaccatatgcggtgtgaaataccgcacagatgcgtaaggagaaaataccgcatcaggcgccattcgccattcaggctgcgcaactgttgggaagggcgatcggtgcgggcctcttcgctattacgccagctggcgaaagggggatgtgctgcaaggcgattaagttgggtaacgccagggttttcccagtcacgacgttgtaaaacgacggccagtgcca…
			acaaataaaaacggacagtaGTTAACTCGAATCGCTATCC
tetO-Hsp70-2	tetO-Hsp70 fragment for assembly into dCas9 effector plasmid	N/A	ggcgcgccaacctatgcttaTCCGTTTTTATTTGTGTAATG	gccttttcatTTGTGTGACTTTGTTTTTCTTCTTTGTTGTGTATATAAACTTGATGAATGATTTGTAATAGTTTTTCTATTTATAGAACTTGTTGCTTAAAACTCACTTTTTATAGAATTATTTTACTTTCTTTTGTACACTTTCTGATTTATTTAATTTCTTGTTCACTTGAACGTAGTTTTTCTTAATTTAAATCGCTTGTTATTTCTTTTTAATGTTTTCACTTTGCTTGTTTGTATTGTACTAATGCCGAAGAGAGTTTGTGCGGCCGTATTTATATGAATCACATAAACCTTGGATCCGTTCGAGTTTACCACTCCCTATCAGTGATAGAGAAAAGTGAAAGTCGAGTTTACCACTCCCTATCAGTGATAGAGAAAAGTGAAAGTCGAGTTTAC…
			GCCTTTTCATTTGTGTGAC
p10polyA	p10 polyA signal for assembly into dCas9 effector plasmid	N/A	aaggtgtaaaTAGAATGAATCGTTTTTAAAATAACAAATC	tcgcgcgtttcggtgatgacggtgaaaacctctgacacatgcagctcccggagacggtcacagcttgtctgtaagcggatgccgggagcagacaagcccgtcagggcgcgtcagcgggtgttggcgggtgtcggggctggcttaactatgcggcatcagagcagattgtactgagagtgcaccatatgcggtgtgaaataccgcacagatgcgtaaggagaaaataccgcatcaggcgccattcgccattcaggctgcgcaactgttgggaagggcgatcggtgcgggcctcttcgctattacgccagctggcgaaagggggatgtgctgcaaggcgattaagttgggtaacgccagggttttcccagtcacgacgttgtaaaacgacggccagtgcca…
			acaaataaaaacggacagtaGTTAACTCGAATCGCTATC
dCas9	dCas9 fragment for assembly into dCas9 effector plasmid	N/A	ttcagcgttccgttcatttttaCACCTTCCTCTTTTTCTTAGGTCCGC	CGGGAGATCTCCCGATCCCCTATGGTGCACTCTCAGTACAATCTGCTCTGATGCCGCATAGTTAAGCCAGTATCTGCTCCCTGCTTGTGTGTTGGAGGTCGCTGAGTAGTGCGCGAGCAAAATTTAAGCTACAACAAGGCAAGGCTTGACCGACAATTGCATGAAGAATCTGCTTAGGGTTAGGCGTTTTGCGCTGCTTCGCGATGTACGGGCCAGATATACGCGTTGACATTGATTATTGACTAGTTATTAATAGTAATCAATTACGGGGTCATTAGTTCATAGCCCATATATGGAGTTCCGCGTTACATAACTTACGGTAAATGGCCCGCCTGGCTGACCGCCCAACGACCCCCGCCCATTGACGTCAATAATGACGTATGTTCCCATAGTAACGCC…
			agtcacacaaATGAAAAGGCCGGCGGCC
Fragments for NEBuilder HiFi Assembly 2
tra135	sgRNA array (tra135)	N/A	agaggaacttgaaggatccgGCGTCGACGACTCAGGTAG	TCTTGGGAGAGCTCCCATGCATGGGCGTCGACGACTCAGGTAGTAATAATGTGATAATAACAAACCCTAATCTGTAAATGATATTTTTATGTTTTCAACATATAGTATTGTTGTTTATAATTCCCATATTCTTTTTTCTCAAAAAGAACGGTTAAATAGTTTATTAAAGTGATGATCTTTGGGCTTTGAGTGTGTGTAGACATCAAGCATCGGTGGTTCAGTGGTAGAATGCTCGCCTGCCACGCGGGCGGCCCGGGTTCGATTCCCGGCCGATGCATACGTAGTTGAAAACTTAGCGTTTTAGAGCTAGAAATAGCAAGTTAAAATAAGGCTAGTCCGTTATCAACTTGAAAAAGTGGCACCGAGTCGGTGCTAACAAAGCACCAGTGGTCTAGTGGT…
			taaattgttggtaccttccgCGTCGACGATTCAATATCGAG
ryt	sgRNA array (ryt)	N/A	agaggaacttgaaggatccgGCGTCGACGACTCAGGTAG	TCTTGGGAGAGCTCCCATGCATGGGCGTCGACGACTCAGGTAGTAATAATGTGATAATAACAAACCCTAATCTGTAAATGATATTTTTATGTTTTCAACATATAGTATTGTTGTTTATAATTCCCATATTCTTTTTTCTCAAAAAGAACGGTTAAATAGTTTATTAAAGTGATGATCTTTGGGCTTTGAGTGTGTGTAGACATCAAGCATCGGTGGTTCAGTGGTAGAATGCTCGCCTGCCACGCGGGCGGCCCGGGTTCGATTCCCGGCCGATGCAGGTGAAGGTAAACCCTACGAGTTTTAGAGCTAGAAATAGCAAGTTAAAATAAGGCTAGTCCGTTATCAACTTGAAAAAGTGGCACCGAGTCGGTGCTAACAAAGCACCAGTGGTCTAGTGGT…
			taaattgttggtaccttccgCGTCGACGATTCAATATCGAG
tra246	sgRNA array (tra246)	N/A	agaggaacttgaaggatccgGCGTCGACGACTCAGGTAG	TCTTGGGAGAGCTCCCATGCATGGGCGTCGACGACTCAGGTAGTAATAATGTGATAATAACAAACCCTAATCTGTAAATGATATTTTTATGTTTTCAACATATAGTATTGTTGTTTATAATTCCCATATTCTTTTTTCTCAAAAAGAACGGTTAAATAGTTTATTAAAGTGATGATCTTTGGGCTTTGAGTGTGTGTAGACATCAAGCATCGGTGGTTCAGTGGTAGAATGCTCGCCTGCCACGCGGGCGGCCCGGGTTCGATTCCCGGCCGATGCAACTTAAAATCGACTGTAAACGTTTTAGAGCTAGAAATAGCAAGTTAAAATAAGGCTAGTCCGTTATCAACTTGAAAAAGTGGCACCGAGTCGGTGCTAACAAAGCACCAGTGGTCTAGTGGT…
			taaattgttggtaccttccgCGTCGACGATTCAATATCGAG
Cas9_effector_backbone	Cas9 effector plasmid backbone	SgrDI	N/A	TTAAAGAAGTGCACTTTAAAAACACGAAAAAAACAAGAACCTAATAAAATGAAAGGCTTAAGCTGCATTGAATGAAAATATTCCAAAAGAAAATTTTTTAATGTTTTATTACTTAATGGGGGGAAAAAGAGGGAAAACAACTAAAAATAGTAATTGTTAAAATGCTTGGCAAAAGTTTAATGAACTTGCCGAGGTGTAGAGGAAGCTATAAAAATGCATAGTGAGTGCATTAAAAACAGCACTAGTTTGGCCTCATTTTGATGGGTACAAGAGGAACTTGAAGGATCCGTCGACGGAAGGTACCAACAATTTAATAGAAAAATGTTTGAATAGGACAGCTCAATTTACTTGCCTTTTAAGATCTCTCATCGCATAAGAAACGACAAAACTTTGACATAA…
dCas9_effector_backbone	dCas9 effector plasmid backbone	SgrDI	N/A	AACATTCATGTGTGGGTGATTACACTCACACAAAAACACACACATTCACACAAACACACACACTTATAAAGATGAGAACATTTAACAAAAACAATTATAAAACTGATGGCAATGGAGCAATGATGTGATGAAGCTGATGAAAGTTTTGAATATTCATTCAAGAGTTAAAAACATGAACAAACATGCACAAAATTAGTCGAGACTGACGGACACACCGAAGCCCCGGCGGCAACCCTCAGCGGATGCCCCGGGGCTTCACGTTTTCCCAGGTCAGAAGCGGTTTTCGGGAGTAGTGCCCCAACTGGGGTAACCTTTGAGTTCTCTCAGTTGGGGGCGTAGGGTCGCCGACATGACACAAGGGGTTGTGACCGGGGTGGACACGTACGCGGGTGCTTACGA…
