## Supplementary Table 5 for "Conditional expression of Cas9 and dCas9 in *Lucilia cuprina* reveals dCas9-associated lethality"

### Sheet: Adult sex ratioseclosion rates
Antibiotic condition	Driver	Effector	N pupae	N pupae eclosed	% pupae eclosed	N male adults	N female adults	N intersex adults	% male
100 ug/mL TET	DR3#6	Cas9-ryt	57, 69, 173	53, 62, 140	0.93, 0.90, 0.83	26, 30, 75	27, 32, 65	0, 0, 0	0.49, 0.48, 0.54
		Cas9-tra246	174, 85, 86	162, 80, 80	0.93, 0.94, 0.93	79, 38, 37	83, 42, 43	0, 0, 0	0.49, 0.48, 0.46
		dCas9-ryt(1)	123, 93, 58	113, 89, 53	0.92, 0.96, 0.91	55, 42, 29	58, 47, 24	0, 0, 0	0.49, 0.47, 0.55
		dCas9-tra135	110, 90, 85	98, 84, 78	0.89, 0.93, 0.92	46, 46, 40	52, 38, 38	0, 0, 0	0.47, 0.55, 0.51
		dCas9-ryt(1)/+	145, 90, 84	135, 74, 76	0.93, 0.82, 0.9	64, 40, 39	71, 34, 37	0, 0, 0	0.47, 0.54, 0.51
		dCas9-tra135/+	104, 100, 118	101, 95, 111	0.97, 0.95, 0.94	50, 46, 62	51, 49, 49	0, 0, 0	0.5, 0.48, 0.56
		dCas9-tra246/+	97, 86, 96	89, 81, 88	0.92, 0.94, 0.92	41, 48, 44	48, 33, 44	0, 0, 0	0.46, 0.59, 0.5
		dCas9-ryt(2)/+	134, 157, 93	126, 151, 90	0.94, 0.96, 0.97	61, 82, 42	65, 69, 48	0, 0, 0	0.48, 0.54, 0.47
	DR7#2	Cas9-ryt	191, 122, 130	172, 113, 116	0.9, 0.93, 0.89	90, 59, 54	82, 54, 62	0, 0, 0	0.52, 0.52, 0.47
		Cas9-tra246	189, 101, 72	181, 98, 68	0.96, 0.97, 0.94	88, 49, 37	93, 49, 31	0, 0, 0	0.48, 0.5, 0.54
		dCas9-ryt(1)	144, 83, 80	131, 77, 72	0.91, 0.93, 0.9	64, 38, 39	67, 39, 33	0, 0, 0	0.49, 0.49, 0.54
		dCas9-tra135	115, 97, 78	101, 89, 69	0.88, 0.92, 0.89	51, 46, 32	50, 43, 37	0, 0, 0	0.5, 0.52, 0.46
		dCas9-ryt(1)/+	76, 96, 134	70, 89, 124	0.92, 0.93, 0.93	38, 40, 71	32, 49, 53	0, 0, 0	0.45, 0.57, 0.54
		dCas9-tra135/+	116, 85, 105	111, 81, 97	0.96, 0.95, 0.92	56, 44, 48	55, 37, 49	0, 0, 0	0.5, 0.54, 0.49
		dCas9-tra246/+	159, 76, 92	145, 69, 86	0.91, 0.91, 0.93	78, 34, 41	67, 35, 45	0, 0, 0	0.53, 0.49, 0.48
		dCas9-ryt(2)/+	98, 114, 95	91, 112, 89	0.93, 0.98, 0.94	51, 54, 47	40, 58, 42	0, 0, 0	0.56, 0.48, 0.53
off TET	DR3#6	Cas9-ryt	163, 130, 96	158, 121, 91	0.97, 0.93, 0.95	79, 66, 49	79, 55, 42	0, 0, 0	0.5, 0.54 , 0.55
		Cas9-tra246	174, 101, 89	167, 95, 77	0.96, 0.94, 0.87	86, 45, 35	81, 50, 42	0, 0, 0	0.51, 0.47, 0.45
		dCas9-ryt(1)	1, 13, 5	0, 0, 0	0, 0, 0	0, 0, 0	0, 0, 0	0, 0, 0	NA, NA, NA
		dCas9-tra135	46, 61, 22	5, 9, 0	0.11, 0.15, 0	2, 3, 0	3, 6, 0	0, 0, 0	0.66, 0.33, NA
		dCas9-ryt(1)/+	149, 77, 114	143, 66, 101	0.96, 0.86, 0.89	79, 36, 51	64, 30, 50	0, 0, 0	0.55, 0.55, 0.5
		dCas9-tra135/+	183, 168, 90	165, 148, 85	0.9, 0.89, 0.94	86, 77, 43	79, 71, 42	0, 0, 0	0.47, 0.52, 0.51
		dCas9-tra246/+	79, 118, 74	73, 106, 69	0.92, 0.9, 0.93	35, 59, 37	38, 47, 32	0, 0, 0	0.48, 0.56, 0.54
		dCas9-ryt(2)/+	58, 125, 81	51, 81, 64	0.88, 0.65, 0.79	27, 48, 33	24, 33, 31	0, 0, 0	0.53, 0.53, 0.52
	DR7#2	Cas9-ryt	178, 108, 103	170, 99, 96	0.96, 0.92, 0.93	76, 45, 53	94, 54, 43	0, 0, 0	0.45, 0.45, 0.55
		Cas9-tra246	182, 103, 82	173, 100, 77	0.95, 0.97, 0.94	96, 48, 40	77, 52, 37	0, 0, 0	0.55, 0.48, 0.52
		dCas9-ryt(1)	13, 2, 6	1, 0, 0	0.08, 0, 0	1, 0, 0	0, 0, 0	0, 0, 0	1.00, NA, NA
		dCas9-tra135	60, 41, 10	8, 8, 0	0.13, 0.2, 0	3, 6, 0	5, 2, 0	0, 0, 0	0.38, 0.75, NA
		dCas9-ryt(1)/+	187, 74, 115	165, 67, 110	0.88, 0.91, 0.96	86, 36, 58	79, 31, 52	0, 0, 0	0.52, 0.54, 0.53
		dCas9-tra135/+	108, 93, 116	100, 88, 108	0.93, 0.95, 0.93	55, 42, 55	45, 46, 53	0, 0, 0	0.55, 0.47, 0.51
		dCas9-tra246/+	69, 92, 78	68, 85, 71	0.99, 0.90, 0.92	38, 44, 32	30, 41, 38	0, 0, 0	0.56, 0.52, 0.46
		dCas9-ryt(2)/+	98, 156, 87	92, 133, 77	0.94, 0.85, 0.89	47, 69, 33	45, 64, 44	0, 0, 0	0.51, 0.52, 0.43
25 ug/mL DOX	DR3#6	Cas9-ryt	120, 98, 140	112, 90, 127	0.93, 0.92, 0.91	55, 43, 62	57, 47, 65	0, 0, 0	0.49, 0.48, 0.51
		Cas9-tra246	159, 100, 167	150, 95, 153	0.94, 0.95, 0.92	78, 51, 76	72, 44, 77	0, 0, 0	0.52, 0.54, 0.5
		dCas9-ryt(1)	192, 144, 98	184, 132, 90	0.96, 0.92, 0.92	90, 64, 46	94, 68, 46	0, 0, 0	0.49, 0.48, 0.51
		dCas9-tra135	160, 78, 104	144, 69, 95	0.9, 0.88, 0.91	71, 33, 52	73, 36, 43	0, 0, 0	0.49, 0.48, 0.55
		dCas9-ryt(1)/+	188, 107, 161	175, 99, 146	0.93, 0.93, 0.91	85, 54, 75	90, 55, 71	0, 0, 0	0.49, 0.55, 0.51
		dCas9-tra135/+	161, 111, 186	141, 100, 167	0.88, 0.9, 0.9	67, 51, 79	74, 49, 88	0, 0, 0	0.48, 0.51, 0.47
		dCas9-tra246/+	96, 74, 153	87, 67, 133	0.91, 0.91, 0.87	41, 35, 66	46, 32, 67	0, 0, 0	0.47, 0.52, 0.5
		dCas9-ryt(2)/+	103, 140, 91	87, 126, 84	0.84, 0.9, 0.91	44, 65, 40	43, 61, 44	0, 0, 0	0.51, 0.52, 0.52
	DR7#2	Cas9-ryt	199, 110, 148	184, 107, 137	0.92, 0.97, 0.93	90, 52, 73	94, 55, 64	0, 0, 0	0.49, 0.49, 0.53
		Cas9-tra246	147, 144, 96	134, 128, 92	0.91, 0.89, 0.96	68, 61, 42	66, 67, 50	0, 0, 0	0.51, 0.48, 0.46
		dCas9-ryt(1)	122, 99, 120	113, 92, 109	0.93, 0.93, 0.91	58, 43, 58	55, 49, 51	0, 0, 0	0.51, 0.47, 0.53
		dCas9-tra135	161, 125, 113	137, 109, 102	0.85, 0.87, 0.9	69, 59, 54	68, 50, 48	0, 0, 0	0.5, 0.54, 0.51
		dCas9-ryt(1)/+	90, 71, 133	77, 65, 124	0.86, 0.92, 0.93	40, 36, 58	37, 29, 66	0, 0, 0	0.52, 0.55, 0.47
		dCas9-tra135/+	169, 75, 110	156, 67, 102	0.92, 0.89, 0.93	79, 31, 51	77, 36, 51	0, 0, 0	0.51, 0.46, 0.5
		dCas9-tra246/+	123, 141, 122	115, 126, 112	0.93, 0.89, 0.91	59, 60, 54	56, 66, 58	0, 0, 0	0.51, 0.48, 0.48
		dCas9-ryt(2)/+	90, 92, 126	80, 83, 119	0.89, 0.9, 0.94	42, 45, 58	38, 38, 61	0, 0, 0	0.53, 0.54, 0.49
off DOX	DR3#6	Cas9-ryt	119, 131, 138	114, 124, 124	0.96, 0.95, 0.9	63, 59, 70	51, 65, 74	0, 0, 0	0.55, 0.48, 0.56
		Cas9-tra246	192, 163, 102	178, 148, 93	0.93, 0.91, 0.91	90, 70, 49	88, 78, 44	0, 0, 0	0.51, 0.47, 0.53
		dCas9-ryt(1)	75, 16, 32	12, 0, 3	0.16, 0, 0.09	6, 0, 3	6, 0, 0	0, 0, 0	0.5, NA, 1
		dCas9-tra135	185, 99, 36	145, 45, 24	0.78, 0.45, 0.67	84, 20, 11	61, 25, 13	0, 0, 0	0.58, 0.44, 0.46
		dCas9-ryt(1)/+	151, 104, 130	142, 97, 115	0.94, 0.93, 0.88	79, 48, 55	63, 47, 60	0, 0, 0	0.56, 0.49, 0.48
		dCas9-tra135/+	181, 105, 139	163, 86, 124	0.9, 0.82, 0.89	81, 43, 66	82, 43, 58	0, 0, 0	0.5, 0.5, 0.53
		dCas9-tra246/+	72, 129, 110	65, 106, 96	0.9, 0.82, 0.87	31, 56, 44	34, 50, 52	0, 0, 0	0.48, 0.53, 0.46
		dCas9-ryt(2)/+	80, 99, 113	62, 88, 97	0.78, 0.89, 0.86	26, 46, 53	36, 42, 44	0, 0, 0	0.42, 0.52, 0.55
	DR7#2	Cas9-ryt	199, 128, 118	187, 122, 111	0.94, 0.95, 0.94	92, 58, 54	95, 64, 57	0, 0, 0	0.49, 0.48, 0.49
		Cas9-tra246	110, 133, 115	104, 122, 103	0.95, 0.92, 0.90	54, 62, 48	50, 60, 55	0, 0, 0	0.52, 0.51, 0.47
		dCas9-ryt(1)	22, 12, 15	14, 6, 6	0.73, 0.5, 0.4	12, 1, 3	2, 5, 3	0, 0, 0	0.86, 0.17, 0.5
		dCas9-tra135	180, 94, 67	147, 46, 42	0.82, 0.49, 0.63	77, 24, 19	70, 22, 23	0, 0, 0	0.52, 0.52, 0.45
		dCas9-ryt(1)/+	77, 124, 114	77, 119, 109	1, 0.96, 0.96	46, 56, 57	31, 63, 52	0, 0, 0	0.6, 0.47, 0.53
		dCas9-tra135/+	140, 72, 77	123, 68, 71	0.88, 0.94, 0.92	65, 31, 39	58, 37, 32	0, 0, 0	0.53, 0.46, 0.55
		dCas9-tra246/+	101, 79, 110	98, 71, 101	0.97, 0.9, 0.92	64, 33, 49	34, 38, 52	0, 0, 0	0.65, 0.46, 0. 49
		dCas9-ryt(2)/+	115, 190, 96	86, 183, 81	0.76, 0.96, 0.84	45, 85, 44	41, 98, 37	0, 0, 0	0.52, 0.46, 0.54
