## Supplementary Table 6 for "Conditional expression of Cas9 and dCas9 in *Lucilia cuprina* reveals dCas9-associated lethality"

### Sheet: Table S5 Pupal weight
Antibiotic condition	Driver	Effector	mean weight of 50 pupae (g)	N pupae per replicate
100 ug/mL TET	DR3#6	Cas9-ryt	1.19, 1.26, 1.22	50, 50, 50
		Cas9-tra246	1.17, 1.29, 1.24	50, 50, 50
		dCas9-ryt(1)	1.26, 1.15, 1.2	50, 50, 50
		dCas9-tra135	1.23, 1.14, 1.26	50, 50, 50
		dCas9-ryt(1)/+	1.19, 1.20, 1.17	50, 50, 50
		dCas9-tra135/+	1.24, 1.25, 1.20	50, 50, 50
	DR7#2	Cas9-ryt	1.20, 1.25, 1.25	50, 50, 50
		Cas9-tra246	1.29, 1.25, 1.32	50, 50, 50
		dCas9-ryt(1)	1.26, 1.16, 1.10	50, 50, 50
		dCas9-tra135	1.30, 1.31, 1.22	50, 50, 50
		dCas9-ryt(1)/+	1.27, 1.25, 1.21	50, 50, 50
		dCas9-tra135/+	1.16, 1.31, 1.26	50, 50, 50
off TET	DR3#6	Cas9-ryt	1.30, 1.24, 1.34	50, 50, 50
		Cas9-tra246	1.21, 1.17, 1.21	50, 50, 50
		dCas9-ryt(1)	0.55, 0.51, 0.6	13, 5, 4
		dCas9-tra135	0.73, 0.70, 0.81	46, 50, 22
		dCas9-ryt(1)/+	1.13, 1.16, 1.18	50, 50, 50
		dCas9-tra135/+	1.28, 1.22, 1.26	50, 50, 50
	DR7#2	Cas9-ryt	1.38, 1.36, 1.29	50, 50, 50
		Cas9-tra246	1.31, 1.32, 1.24	50, 50, 50
		dCas9-ryt(1)	0.62, 0.93, 0.59	13, 19, 18
		dCas9-tra135	0.6, 0.74, 0.61	50, 50, 50
		dCas9-ryt(1)/+	1.15, 1.21, 1.25	50, 50, 50
		dCas9-tra135/+	1.21, 1.34, 1.38	50, 50, 50
