## Supplementary Table 7 for "Conditional expression of Cas9 and dCas9 in *Lucilia cuprina* reveals dCas9-associated lethality"

### Sheet: Table S1 sgRNA sequences
Promoter	Cas9 protein (750 ng/µL) + U6 plasmid (500 ng/µL)		Cas9 plasmid (500 ng/µL) + U6 plasmid (500 ng/µL)
	Edited reads/105 sequence reads	Indel%	Edited reads/105 sequence reads	Indel%
Control (Cas9 alone)	517	0.53	517	0.53
LccU6b	938	0.97	925	0.96
LccU6c	415	0.42	59	0.06
LccU6d	322	0.33	95	0.1
