## Supplementary Table 8 for "Conditional expression of Cas9 and dCas9 in *Lucilia cuprina* reveals dCas9-associated lethality"

### Sheet: Table S6 testing dCas9 lines hi
Hemizygous lines crossed	Antibiotic condition	L3s heterozygous for effector	L3s homozygous for effector	L3s not carrying effector	% L3s homozygous for effector (expect 25%)
DR3#6;dCas9-ryt(2)/+	100 ug/mL doxycycline	99	0	62	0
DR7#2;dCas9-ryt(2)/+	100 ug/mL doxycycline	106	1	71	0.00561798
DR3#6;dCas9-tra246/+	100 ug/mL doxycycline	87	0	49	0
DR7#2;dCas9-tra246/+	100 ug/mL doxycycline	134	55	67	0.214844
