## Supplementary Table 9 for "Conditional expression of Cas9 and dCas9 in *Lucilia cuprina* reveals dCas9-associated lethality"

### Sheet: Table S7 indel rates
Line	Age	TET (100 ug/mL)	Target site indel %
			RFPex	yellow	tra7
DR3#6;Cas9-ryt	2-6h embryos	+	0.001	0.001	0.002
		-	0.005	0.001	0.002
	24h L1s	+	0	0	0
		-	0.263	0.008	0.015
	2d adults	+	0	0	0
		-	0.462	0.128	0.045
DR7#2;Cas9-ryt	24h L1s	+	0.001	0.001	0.002
		-	0.07	0.002	0.003
	2d adults	+	0	0	0
		-	0.174	0.011	0.045
Line	Age	TET (100 ug/mL)	Target site indel %
			tra2	tra4	tra6
DR3#6;Cas9-tra246	24h L1s	+	0.003	0	0.004
		-	0.036	0.011	0.013
	2d adults	+	0.007	0	0
		-	0.184	0.094	0.055
DR7#2;Cas9-tra246	24h L1s	+	0.025	0	0.007
		-	0.069	0.012	0.016
	2d adults	+	0.012	0	0
		-	0.105	0.04	0.042
