## Supplementary Table 10 for "Conditional expression of Cas9 and dCas9 in *Lucilia cuprina* reveals dCas9-associated lethality"

### Sheet: Table S8 sgRNA injections
Driver	Effector	Injection mix	# males	# females	# intersex	% females intersex
DR3#6	Cas9-tra246	sgRNAs (tra2, tra4, and tra6) [200 ng/uL each]	22	16	3	0.157895
DR7#2			26	10	6	0.375
DR3#6	dCas9-tra246		8	4	0	0
DR7#2			20	7	0	0
DR3#6	Cas9-tra246	control (buffer + dye only)	28	24	0	0
DR7#2			19	14	0	0
DR3#6	dCas9-tra246		17	15	0	0
DR7#2			26	19	0	0
